# Single-cell differential splicing analysis reveals high heterogeneity of liver tumor-infiltrating T cells

**DOI:** 10.1101/2020.03.22.002766

**Authors:** Shang Liu, Biaofeng Zhou, Liang Wu, Yan Sun, Jie Chen, Shiping Liu

**Author notes:** These authors contributed equally to this work as first authors (Shang Liu, Biaofeng Zhou). **Corresponding author:** Shiping Liu, BGI-Shenzhen, Beishan Industrial Zone, Shenzhen 518083, China.

## Abstract

Recent advances in single-cell RNA sequencing (scRNA-seq), enriched the knowledge of the heterogeneity of the tumor-infiltrating lymphocytes (TIL) for understanding the mechanisms of cancer initiation and progression. However, alternative splicing (AS), as one of the important regulatory factors of heterogeneity, has been poorly investigated. Here, we proposed a computational tool, DESJ-detection, which could fast and accurately detect the differentially expressed splicing junction (DESJ) between cell groups at single-cell level. We analyzed 5,063 T cells of hepatocellular carcinoma (HCC) and identified 1,176 DESJs across 11 T cell subtypes. Cell subtypes with a similar function clustered closer rather than the lineage at the AS level. Meanwhile, we identified two novel cell states, pre-exhaustion and pre-activation with the marker isoform CD103-201 and ARHGAP15-205. In summary, we presented a comprehensive investigation of alternative splicing differences, which provided novel insights for heterogeneity of T cells and can be applied in other full-length scRNA-seq datasets.
