## Supplementary Table 1 for "Single-cell differential splicing analysis reveals high heterogeneity of liver tumor-infiltrating T cells"

### Sheet: CD103
GeneID	logFC	AveExpr	t	P.Value	adj.P.Val	B	GeneName	Cluster
85007	4.46649	4.20675	-7.43923	5.86753e-12	3.27591e-09	16.7521	PHYKPL	CD103-201+
64092	4.38376	7.49654	-6.74856	2.60958e-10	8.80245e-08	13.0662	SAMSN1	CD103-201+
3682	4.21633	8.35456	-15.613	5.81987e-34	9.42295e-30	63.9035	ITGAE	CD103-201+
3002	4.10557	9.01883	-4.26802	3.37018e-05	0.00287193	2.08557	GZMB	CD103-201+
953	3.6533	4.84106	-5.93555	1.76375e-08	3.9119e-06	9.1263	ENTPD1	CD103-201+
10578	3.65103	2.21695	-7.29672	1.30248e-11	6.02529e-09	16.0092	GNLY	CD103-201+
3516	3.43814	5.0417	-5.53156	1.27162e-07	2.23791e-05	7.27386	RBPJ	CD103-201+
257101	3.41373	2.73953	-4.90288	2.30367e-06	0.000276287	4.49645	ZNF683	CD103-201+
29997	3.33718	4.18033	-4.71711	5.18591e-06	0.000571191	3.81486	GLTSCR2	CD103-201+
10447	3.25015	2.35935	-6.79227	2.06374e-10	7.26391e-08	13.3751	FAM3C	CD103-201+
2848	3.23151	1.49984	-8.55505	9.15855e-15	1.05919e-11	23.0284	GPR25	CD103-201+
3672	3.16731	2.77624	-5.78208	3.77267e-08	7.8312e-06	8.4114	ITGA1	CD103-201+
822	3.06449	2.02578	-5.45121	1.86433e-07	3.08014e-05	6.82126	CAPG	CD103-201+
10625	3.02885	5.25355	-4.04688	8.06635e-05	0.00593647	1.30394	IVNS1ABP	CD103-201+
8611	3.02456	3.16972	-4.23674	3.82069e-05	0.00323879	1.9301	PLPP1	CD103-201+
53918	3.02055	2.96467	-5.08776	1.00625e-06	0.000128285	5.31867	PELO	CD103-201+
8651	2.97455	1.70109	-6.37502	1.87675e-09	5.33097e-07	11.1847	SOCS1	CD103-201+
728558	2.93137	3.1632	-6.23827	3.80557e-09	1.02693e-06	10.5909	ENTPD1-AS1	CD103-201+
79158	2.90214	2.80896	-5.21148	5.71643e-07	8.11883e-05	5.84814	GNPTAB	CD103-201+
81618	2.81231	1.6962	-5.53835	1.23095e-07	2.19014e-05	7.18591	ITM2C	CD103-201+
9260	2.80029	2.02522	-5.19084	6.28592e-07	8.62502e-05	5.69284	PDLIM7	CD103-201+
10911	2.78275	3.73187	-3.87972	0.000152584	0.00968871	0.693871	UTS2	CD103-201+
54843	2.76346	1.63855	-6.80329	1.9449e-10	6.99777e-08	13.4004	SYTL2	CD103-201+
100533483	2.74742	2.86446	-4.62964	7.54295e-06	0.000798222	3.43506	DYX1C1-CCPG1	CD103-201+
27257	2.69356	2.75521	-4.07198	7.31786e-05	0.00551086	1.31536	LSM1	CD103-201+
4689	2.64894	1.62125	-5.1915	6.26673e-07	8.62502e-05	5.63621	NCF4	CD103-201+
4739	2.63336	4.11593	-4.0789	7.12337e-05	0.00541477	1.40699	NEDD9	CD103-201+
3892	2.5038	1.20718	-5.1913	6.27261e-07	8.62502e-05	5.50392	KRT86	CD103-201+
9236	2.42777	2.43288	-4.54104	1.09704e-05	0.00107001	3.0708	CCPG1	CD103-201+
170463	2.32145	1.05801	-6.2032	4.55564e-09	1.1708e-06	10.2478	SSBP4	CD103-201+
2944	2.26342	0.945636	-6.43715	1.35748e-09	4.07017e-07	11.3894	GSTM1	CD103-201+
116449	2.24946	1.52796	-4.10605	6.40723e-05	0.00501157	1.2973	CLNK	CD103-201+
860	2.23378	1.14756	-6.167	5.48189e-09	1.3655e-06	10.1334	RUNX2	CD103-201+
5879	2.22768	2.81879	-4.1407	5.59279e-05	0.00443887	1.59364	RAC1	CD103-201+
2946	2.20489	1.06544	-5.79726	3.50121e-08	7.3621e-06	8.31508	GSTM2	CD103-201+
2672	2.16407	1.19363	-4.68157	6.04211e-06	0.000656232	3.44455	GFI1	CD103-201+
5740	2.15981	0.720158	-6.82851	1.69776e-10	6.24739e-08	13.3534	PTGIS	CD103-201+
1123	2.14849	0.949704	-4.88989	2.43979e-06	0.00028834	4.18768	CHN1	CD103-201+
196441	2.13154	1.88923	-4.50059	1.29948e-05	0.00123764	2.87623	ZFC3H1	CD103-201+
256987	2.08555	1.52807	-4.55312	1.04274e-05	0.00103577	3.02906	SERINC5	CD103-201+
29107	2.04428	1.20328	-4.08148	7.05231e-05	0.00538603	1.15148	NXT1	CD103-201+
22930	2.01877	1.00878	-5.10628	9.25111e-07	0.000120794	5.1978	RAB3GAP1	CD103-201+
100528031	2.0087	4.84434	-4.21492	4.16849e-05	0.00344347	1.9115	FKBP1A-SDCBP2	CD103-201+
10477	1.93442	1.32858	-3.91393	0.000134137	0.00882849	0.608201	UBE2E3	CD103-201+
1880	1.92086	0.900361	-4.79375	3.72006e-06	0.000424166	3.84305	GPR183	CD103-201+
2948	1.88866	1.08438	-4.01485	9.128e-05	0.00648208	0.902891	GSTM4	CD103-201+
130872	1.86332	1.00402	-4.56534	9.90415e-06	0.000989864	2.97588	AHSA2	CD103-201+
7503	1.82897	0.588554	-6.59508	5.9126e-10	1.95369e-07	12.1524	XIST	CD103-201+
196	1.80726	0.699778	-5.12306	8.57085e-07	0.000115642	5.17364	AHR	CD103-201+
60489	1.8072	8.9281	-4.41932	1.82036e-05	0.00167463	2.64084	APOBEC3G	CD103-201+
1075	1.79806	7.10449	-3.98962	0.000100567	0.00711038	1.08966	CTSC	CD103-201+
25875	1.76515	0.907662	-3.91561	0.000133289	0.00880847	0.509673	LETMD1	CD103-201+
55353	1.75241	0.355638	-5.93719	1.74936e-08	3.9119e-06	8.76294	LAPTM4B	CD103-201+
56889	1.72172	0.956784	-4.14367	5.5279e-05	0.00440898	1.36639	TM9SF3	CD103-201+
57162	1.70015	1.13483	-3.87418	0.000155792	0.00980567	0.456756	PELI1	CD103-201+
126259	1.65247	0.278324	-6.12864	6.66511e-09	1.63507e-06	9.68486	TMIGD2	CD103-201+
6364	1.64297	0.270975	-5.56332	1.09204e-07	1.9646e-05	6.96338	CCL20	CD103-201+
3887	1.63689	0.511913	-4.21675	4.13821e-05	0.00343599	1.40499	KRT81	CD103-201+
9901	1.61969	0.685594	-4.99729	1.51298e-06	0.000188435	4.69374	SRGAP3	CD103-201+
1051	1.614	0.629983	-4.0886	6.85937e-05	0.00526351	1.02934	CEBPB	CD103-201+
84668	1.58102	0.762169	-3.95327	0.000115545	0.00789365	0.630602	FAM126A	CD103-201+
5930	1.57573	0.886348	-4.04359	8.16978e-05	0.00598538	1.00672	RBBP6	CD103-201+
1509	1.54964	9.78056	-4.88331	2.51173e-06	0.000294691	4.4739	CTSD	CD103-201+
26224	1.51696	0.188638	-6.21313	4.32962e-09	1.13066e-06	10.0854	FBXL3	CD103-201+
3575	1.49863	0.586716	-5.59805	9.24043e-08	1.76014e-05	7.36955	IL7R	CD103-201+
81537	1.48421	0.148161	-6.05196	9.83085e-09	2.34075e-06	9.27204	SGPP1	CD103-201+
374946	1.47418	0.140405	-5.31267	3.57637e-07	5.41169e-05	5.77736	DRAXIN	CD103-201+
3137	1.46631	5.55094	-4.59924	8.58228e-06	0.000873935	3.36297	HLA-J	CD103-201+
375449	1.45859	0.45848	-4.9099	2.23317e-06	0.000269831	4.24097	MAST4	CD103-201+
55790	1.44424	0.184222	-5.35836	2.88831e-07	4.4616e-05	6.01301	CSGALNACT1	CD103-201+
3135	1.41885	3.24751	-3.9695	0.00010861	0.00754546	1.0239	HLA-G	CD103-201+
100303453	1.40043	0.650621	-4.0764	7.19303e-05	0.00544217	1.07549	TSNAX-DISC1	CD103-201+
11320	1.38806	0.138033	-6.41068	1.55871e-09	4.50662e-07	11.0814	MGAT4A	CD103-201+
928	1.38282	0.136274	-4.70631	5.43285e-06	0.000594346	3.1688	CD9	CD103-201+
170371	1.3591	0.0607942	-5.57599	1.02759e-07	1.89995e-05	6.96287	C10orf128	CD103-201+
55571	1.34849	0.220874	-4.61182	8.13661e-06	0.000839107	2.85642	CNOT11	CD103-201+
83931	1.31639	0.174204	-4.39722	1.99359e-05	0.00178332	1.97546	STK40	CD103-201+
221496	1.31007	0.221343	-4.41462	1.85588e-05	0.00169766	2.08626	LEMD2	CD103-201+
400359	1.28804	-0.00179138	-5.81079	3.27547e-08	7.07108e-06	8.05225	C15orf53	CD103-201+
81926	1.27534	0.295819	-4.57228	9.61862e-06	0.000971432	2.80323	ABHD17A	CD103-201+
112724	1.27245	0.159256	-4.02609	8.74101e-05	0.00629362	0.576863	RDH13	CD103-201+
64840	1.25254	0.00562128	-5.15655	7.3558e-07	0.000100082	5.04335	PORCN	CD103-201+
56672	1.22937	0.00160762	-4.89485	2.38689e-06	0.000284163	3.90971	AKIP1	CD103-201+
201266	1.13257	-0.0184587	-4.50681	1.26617e-05	0.00121305	2.32145	SLC39A11	CD103-201+
83888	1.12709	-0.0104972	-4.57127	9.65972e-06	0.000971432	2.58999	FGFBP2	CD103-201+
93145	1.10152	-0.147879	-5.09971	9.5316e-07	0.000123461	4.7214	OLFM2	CD103-201+
283571	1.10071	-0.0960085	-4.31667	2.76918e-05	0.00239763	1.51996	PROX2	CD103-201+
79070	1.07976	-0.152026	-4.60154	8.49898e-06	0.00087093	2.61357	KDELC1	CD103-201+
64110	1.05377	-0.184817	-4.48394	1.39289e-05	0.00131885	2.1204	MAGEF1	CD103-201+
645431	1.05133	-0.120613	-4.62318	7.75307e-06	0.00080987	2.73442	FUT8-AS1	CD103-201+
54072	1.03175	-0.201854	-4.76634	4.19117e-06	0.000471244	3.26589	LINC00158	CD103-201+
9383	1.02659	0.0216957	-4.32468	2.68067e-05	0.00234139	1.69737	TSIX	CD103-201+
2353	5.50126	1.71802	6.55795	7.19558e-10	2.28438e-07	12.1488	FOS	CD103-201-
54543	5.30949	4.09822	9.60244	1.61224e-17	3.72912e-14	28.7993	TOMM7	CD103-201-
4502	5.14425	3.90199	7.9632	2.95178e-13	2.15471e-10	19.5107	MT2A	CD103-201-
4489	4.90048	3.1854	7.97523	2.75329e-13	2.12278e-10	19.5613	MT1A	CD103-201-
1843	4.62028	4.36648	5.95899	1.56874e-08	3.57739e-06	9.2423	DUSP1	CD103-201-
6170	4.49311	2.6818	7.4232	6.42031e-12	3.32013e-09	16.5784	RPL39	CD103-201-
6235	4.31193	6.26034	9.57608	1.89601e-17	3.836e-14	28.729	RPS29	CD103-201-
6227	4.21026	5.19504	9.00038	6.34399e-16	9.33778e-13	25.3359	RPS21	CD103-201-
26802	4.08806	2.57725	4.61799	7.92613e-06	0.000822641	3.42887	SNORD47	CD103-201-
6168	4.01091	5.86988	9.55697	2.1323e-17	3.836e-14	28.5799	RPL37A	CD103-201-
6232	3.99914	5.03199	6.56959	6.76644e-10	2.19111e-07	12.2041	RPS27	CD103-201-
57823	3.96857	4.67772	5.29522	3.87914e-07	5.72182e-05	6.23355	SLAMF7	CD103-201-
6167	3.93098	6.11206	9.76712	5.84147e-18	1.57632e-14	29.8198	RPL37	CD103-201-
10219	3.90408	1.4602	5.61986	8.3173e-08	1.60316e-05	7.67342	KLRG1	CD103-201-
1350	3.88999	6.99786	8.23567	6.03642e-14	6.10848e-11	21.0899	COX7C	CD103-201-
6165	3.80409	7.48327	9.92811	2.15689e-18	6.98444e-15	30.8609	RPL35A	CD103-201-
1351	3.76426	6.53281	6.87543	1.31762e-10	4.96131e-08	13.7719	COX8A	CD103-201-
4696	3.67332	4.19477	6.18888	4.90188e-09	1.2401e-06	10.3291	NDUFA3	CD103-201-
619383	3.58113	1.26705	4.79797	3.65226e-06	0.000419388	4.14624	SCARNA9	CD103-201-
6923	3.53169	5.10846	7.40693	7.03423e-12	3.45125e-09	16.5101	TCEB2	CD103-201-
1349	3.51522	4.51942	5.07345	1.07363e-06	0.000135806	5.28402	COX7B	CD103-201-
432369	3.50937	1.7954	6.02091	1.14969e-08	2.65923e-06	9.52389	ATP5EP2	CD103-201-
6164	3.45365	7.34782	8.48878	1.35726e-14	1.46502e-11	22.5144	RPL34	CD103-201-
4707	3.44515	3.34991	5.52781	1.29461e-07	2.25387e-05	7.25779	NDUFB1	CD103-201-
6234	3.41955	1.11013	5.39205	2.46549e-07	3.95234e-05	6.6573	RPS28	CD103-201-
8364	3.36375	5.59149	4.76096	4.29024e-06	0.000479058	3.98873	HIST1H4C	CD103-201-
6181	3.36012	8.72848	9.95405	1.83639e-18	6.98444e-15	31.0863	RPLP2	CD103-201-
693196	3.35004	5.02796	4.19474	4.51704e-05	0.00370793	1.81427	MIR611	CD103-201-
5441	3.32964	4.0945	5.56332	1.09205e-07	1.9646e-05	7.41793	POLR2L	CD103-201-
100128731	3.32012	7.17861	7.42005	6.53494e-12	3.32013e-09	16.6309	OST4	CD103-201-
84833	3.31583	3.63153	5.67141	6.4794e-08	1.31135e-05	7.90482	USMG5	CD103-201-
746	3.27902	4.57549	4.68013	6.0796e-06	0.000656232	3.67238	TMEM258	CD103-201-
4694	3.25552	5.81479	5.47326	1.67909e-07	2.84709e-05	7.01722	NDUFA1	CD103-201-
25873	3.25288	7.15974	8.65224	5.13373e-15	6.39386e-12	23.4254	RPL36	CD103-201-
6154	3.15245	7.40481	7.07023	4.55722e-11	1.89195e-08	14.7886	RPL26	CD103-201-
391356	3.15207	0.846464	4.41262	1.87128e-05	0.00170212	2.62898	PTRHD1	CD103-201-
10952	3.13611	4.93242	4.41083	1.88513e-05	0.00170515	2.62283	SEC61B	CD103-201-
521	3.1288	3.89215	5.37163	2.71392e-07	4.26613e-05	6.56697	ATP5I	CD103-201-
6156	3.07464	7.3134	7.45779	5.28601e-12	3.05663e-09	16.8324	RPL30	CD103-201-
1340	3.07127	6.046	5.42784	2.08245e-07	3.37169e-05	6.81512	COX6B1	CD103-201-
6160	3.04714	6.75107	7.98919	2.53933e-13	2.05572e-10	19.6974	RPL31	CD103-201-
6171	3.03849	4.2624	5.06257	1.12784e-06	0.000141557	5.23942	RPL41	CD103-201-
6222	3.00909	5.66215	7.87794	4.82943e-13	3.25806e-10	19.0488	RPS18	CD103-201-
10581	2.9609	7.11144	4.8456	2.96526e-06	0.000342932	4.32072	IFITM2	CD103-201-
51398	2.95142	5.18825	4.42633	1.76848e-05	0.00163619	2.68054	WDR83OS	CD103-201-
2197	2.93294	8.1876	8.15117	9.89698e-14	9.426e-11	20.6435	FAU	CD103-201-
6209	2.91526	6.9138	7.95693	3.06086e-13	2.15471e-10	19.5233	RPS15	CD103-201-
6169	2.91358	4.24372	6.08286	8.40872e-09	2.03202e-06	9.81805	RPL38	CD103-201-
10410	2.88989	3.05292	5.3827	2.57633e-07	4.08954e-05	6.61434	IFITM3	CD103-201-
10870	2.86759	8.7165	9.00215	6.27656e-16	9.33778e-13	25.4949	HCST	CD103-201-
100462981	2.86562	1.8116	5.66701	6.61938e-08	1.32314e-05	7.88305	MTRNR2L2	CD103-201-
514	2.8624	8.29937	8.74421	2.96258e-15	3.99727e-12	23.9929	ATP5E	CD103-201-
8320	2.85829	2.74786	3.88926	0.000147209	0.00945815	0.751905	EOMES	CD103-201-
10975	2.83488	5.45955	5.11248	8.99385e-07	0.00011936	5.44774	UQCR11	CD103-201-
9551	2.83385	5.84877	5.29477	3.88735e-07	5.72182e-05	6.2308	ATP5J2	CD103-201-
1347	2.81631	6.49296	5.86472	2.50892e-08	5.48945e-06	8.80489	COX7A2	CD103-201-
10476	2.81521	5.02825	4.13279	5.76956e-05	0.00455683	1.59301	ATP5H	CD103-201-
6230	2.76879	7.84369	7.75204	9.95063e-13	6.19656e-10	18.4305	RPS25	CD103-201-
11224	2.7608	7.30898	6.9764	7.61335e-11	3.08169e-08	14.2957	RPL35	CD103-201-
59286	2.73558	6.36091	5.11542	8.87429e-07	0.000118747	5.4565	UBL5	CD103-201-
9349	2.71998	5.57121	6.48211	1.07265e-09	3.27685e-07	11.7665	RPL23	CD103-201-
6207	2.71728	8.39352	7.15279	2.89316e-11	1.23271e-08	15.2343	RPS13	CD103-201-
6229	2.71268	5.79284	6.96264	8.20646e-11	3.24075e-08	14.1947	RPS24	CD103-201-
6636	2.69455	2.80914	4.10295	6.48545e-05	0.00504836	1.50162	SNRPF	CD103-201-
6635	2.69336	2.39984	4.46427	1.51154e-05	0.00141464	2.83918	SNRPE	CD103-201-
6217	2.69175	8.09282	7.38333	8.02915e-12	3.82353e-09	16.4484	RPS16	CD103-201-
6155	2.67778	7.93368	7.15683	2.8294e-11	1.23271e-08	15.2466	RPL27	CD103-201-
1345	2.65508	5.92178	5.33243	3.2611e-07	4.98117e-05	6.39533	COX6C	CD103-201-
4695	2.64963	4.16803	3.87541	0.000155073	0.00980567	0.698353	NDUFA2	CD103-201-
6152	2.62877	6.91453	5.6335	7.78655e-08	1.53746e-05	7.73892	RPL24	CD103-201-
221002	2.62289	0.496514	3.95337	0.000115499	0.00789365	0.9385	RASGEF1A	CD103-201-
10318	2.60236	1.62792	4.1237	5.97916e-05	0.00469944	1.57175	TNIP1	CD103-201-
517	2.60062	7.07102	5.80603	3.35329e-08	7.14383e-06	8.53262	ATP5G2	CD103-201-
6204	2.59907	5.31577	5.51139	1.40027e-07	2.4119e-05	7.18689	RPS10	CD103-201-
6161	2.57145	6.9384	8.01026	2.2474e-13	1.91514e-10	19.8104	RPL32	CD103-201-
6224	2.5711	6.99675	6.78317	2.16718e-10	7.46571e-08	13.2971	RPS20	CD103-201-
6210	2.53969	6.36054	6.43168	1.39678e-09	4.11188e-07	11.5264	RPS15A	CD103-201-
6176	2.50772	10.2906	10.1343	5.99176e-19	3.23375e-15	32.2353	RPLP1	CD103-201-
6166	2.50732	6.62209	4.3594	2.32744e-05	0.00205921	2.41228	RPL36AL	CD103-201-
6228	2.49063	5.08183	6.04719	1.00705e-08	2.36307e-06	9.65339	RPS23	CD103-201-
93974	2.49061	5.04931	4.46457	1.50968e-05	0.00141464	2.83062	ATPIF1	CD103-201-
594839	2.45594	5.85115	5.77191	3.96604e-08	8.12838e-06	8.37106	SNORA33	CD103-201-
222901	2.45198	1.66405	4.23188	3.89571e-05	0.00326815	1.96542	RPL23P8	CD103-201-
6158	2.44688	3.92661	5.46166	1.77417e-07	2.96139e-05	6.96248	RPL28	CD103-201-
6205	2.42945	8.87774	8.10995	1.25877e-13	1.13226e-10	20.4283	RPS11	CD103-201-
284889	2.40361	5.56082	5.22512	5.36821e-07	7.69174e-05	5.93006	MIF-AS1	CD103-201-
7311	2.39775	5.64092	5.62693	8.03809e-08	1.56801e-05	7.70737	UBA52	CD103-201-
6157	2.39156	5.01986	6.90946	1.09574e-10	4.22407e-08	13.9027	RPL27A	CD103-201-
10632	2.39108	6.49922	5.29702	3.84684e-07	5.72182e-05	6.23951	ATP5L	CD103-201-
9168	2.38268	10.8736	10.4374	9.0267e-20	7.30757e-16	34.0891	TMSB10	CD103-201-
6206	2.37004	8.17993	6.28135	3.04853e-09	8.36589e-07	10.8031	RPS12	CD103-201-
6139	2.3445	5.43719	5.25236	4.733e-07	6.84214e-05	6.04794	RPL17	CD103-201-
100533975	2.33949	7.62429	7.41932	6.56193e-12	3.32013e-09	16.6244	SLMO2-ATP5E	CD103-201-
1337	2.3355	4.70254	4.27632	3.25951e-05	0.00279231	2.12464	COX6A1	CD103-201-
4282	2.32466	7.59946	4.73798	4.73903e-06	0.000525545	3.88096	MIF	CD103-201-
51372	2.20647	6.28581	5.26956	4.37039e-07	6.37486e-05	6.12095	TMA7	CD103-201-
6141	2.20047	7.49904	6.22493	4.07531e-09	1.08169e-06	10.5236	RPL18	CD103-201-
6748	2.19135	6.35281	3.94607	0.000118752	0.00807866	0.916395	SSR4	CD103-201-
170622	2.18771	4.19407	4.17141	4.95462e-05	0.00401101	1.74503	COMMD6	CD103-201-
7979	2.18505	4.90964	3.95651	0.000114125	0.00786295	0.973693	SHFM1	CD103-201-
6233	2.16659	6.99022	6.29473	2.84513e-09	7.94234e-07	10.8591	RPS27A	CD103-201-
644068	2.15608	3.88453	4.32385	2.68975e-05	0.00234139	2.30819	RPS14P3	CD103-201-
60509	2.15415	3.91164	4.76735	4.17292e-06	0.000471244	4.02742	AGBL5	CD103-201-
6142	2.15351	2.20858	4.0248	8.78487e-05	0.00629362	1.22582	RPL18A	CD103-201-
6277	2.11159	7.15444	4.51737	1.21149e-05	0.00117457	3.01384	S100A6	CD103-201-
6275	2.10802	9.392	6.53471	8.1339e-10	2.53261e-07	12.064	S100A4	CD103-201-
6208	2.10723	9.38541	7.62391	2.06614e-12	1.239e-09	17.7651	RPS14	CD103-201-
6135	2.09138	9.27128	5.58267	9.95087e-08	1.87343e-05	7.49872	RPL11	CD103-201-
6147	2.08455	5.76585	4.86888	2.67677e-06	0.000311796	4.43171	RPL23A	CD103-201-
202020	2.07948	1.1257	4.354	2.3793e-05	0.00209366	2.40965	TAPT1-AS1	CD103-201-
6136	2.04939	6.72847	4.63134	7.48851e-06	0.000797674	3.46674	RPL12	CD103-201-
100463486	2.04189	1.31787	3.93832	0.0001223	0.00821644	0.910313	MTRNR2L8	CD103-201-
9535	2.04141	7.40342	4.19377	4.53444e-05	0.00370793	1.78675	GMFG	CD103-201-
8519	2.01142	9.60548	3.90325	0.000139654	0.0091544	0.696379	IFITM1	CD103-201-
6223	1.98621	9.48672	7.82567	6.52366e-13	4.22499e-10	18.8676	RPS19	CD103-201-
1396	1.85523	8.66852	5.43068	2.05467e-07	3.36032e-05	6.81942	CRIP1	CD103-201-
2	1.83108	-0.468969	4.54246	1.0905e-05	0.00107001	3.01931	A2M	CD103-201-
8721	1.74776	7.81343	4.0269	8.71394e-05	0.00629362	1.17891	EDF1	CD103-201-
10169	1.71132	6.42646	4.93317	2.01415e-06	0.000245196	4.69391	SERF2	CD103-201-
100529067	1.64683	6.61609	5.47213	1.6881e-07	2.84709e-05	7.01225	SERF2-C15ORF63	CD103-201-
6143	1.39638	9.99571	5.57497	1.03264e-07	1.89995e-05	7.46046	RPL19	CD103-201-
100302254	1.38359	10.8627	5.20184	5.9758e-07	8.4134e-05	5.78539	MIR1282	CD103-201-
7114	1.18058	13.0047	7.16363	2.72508e-11	1.22561e-08	15.3236	TMSB4X	CD103-201-
3187	1.13758	7.50584	4.23264	3.88381e-05	0.00326815	1.9366	HNRNPH1	CD103-201-
6137	1.09346	7.15143	4.06594	7.49169e-05	0.00561564	1.33661	RPL13	CD103-201-

### Sheet: ARHGAP15
GeneID	logFC	AveExpr	t	P.Value	adj.P.Val	B	GeneName	Cluster
6275	3.11485	8.74039	9.0677	2.37439e-18	3.7494e-14	29.9562	S100A4	ARHGAP15-205+
3688	2.95299	4.2246	8.11938	3.3179e-15	2.61965e-11	23.0903	ITGB1	ARHGAP15-205+
6282	2.69446	7.1373	7.54004	2.05937e-13	6.38958e-10	19.3574	S100A11	ARHGAP15-205+
5732	2.65104	2.22306	6.95971	1.01377e-11	2.00105e-08	15.8138	PTGER2	ARHGAP15-205+
7076	2.55808	2.24141	6.86046	1.92564e-11	3.37863e-08	15.2182	TIMP1	ARHGAP15-205+
4542	2.39651	2.72654	6.75429	3.79427e-11	5.99154e-08	14.5539	MYO1F	ARHGAP15-205+
301	2.37615	7.26551	6.65126	7.26825e-11	8.82868e-08	13.9643	ANXA1	ARHGAP15-205+
302	2.33372	2.9005	6.06982	2.44531e-09	2.14521e-06	10.7287	ANXA2	ARHGAP15-205+
27350	2.3248	3.1335	5.66219	2.45521e-08	1.68566e-05	8.61806	APOBEC3C	ARHGAP15-205+
79026	2.2833	4.88647	7.96495	1.02009e-14	5.3694e-11	22.0443	AHNAK	ARHGAP15-205+
8728	2.24363	1.8191	7.59886	1.36889e-13	5.40402e-10	19.8331	ADAM19	ARHGAP15-205+
6281	2.18815	7.34225	6.55676	1.31011e-10	1.47771e-07	13.4242	S100A10	ARHGAP15-205+
1534	2.09299	0.776905	6.717	4.80517e-11	6.5267e-08	14.5531	CYB561	ARHGAP15-205+
822	2.07289	0.889064	6.18991	1.20868e-09	1.19289e-06	11.5275	CAPG	ARHGAP15-205+
11010	1.997	3.73007	5.42623	8.77852e-08	4.78006e-05	7.44908	GLIPR1	ARHGAP15-205+
2833	1.99145	2.09914	5.09879	4.76985e-07	0.000221531	5.94531	CXCR3	ARHGAP15-205+
1396	1.96003	7.70773	5.76682	1.37549e-08	9.87292e-06	9.16788	CRIP1	ARHGAP15-205+
8717	1.94615	3.83614	4.87033	1.47414e-06	0.000506046	4.89822	TRADD	ARHGAP15-205+
3587	1.93102	5.22293	5.49206	6.1806e-08	3.61474e-05	7.76893	IL10RA	ARHGAP15-205+
5355	1.90328	5.54773	4.4621	9.92346e-06	0.00241079	3.18707	PLP2	ARHGAP15-205+
304	1.85254	1.56462	5.8748	7.49518e-09	6.22928e-06	9.77441	ANXA2P2	ARHGAP15-205+
3956	1.83752	1.35973	5.06462	5.66258e-07	0.000248383	5.81201	LGALS1	ARHGAP15-205+
116496	1.81157	0.814933	6.3974	3.48379e-10	3.6675e-07	12.6967	FAM129A	ARHGAP15-205+
10952	1.79145	3.59375	4.49615	8.51e-06	0.00210575	3.32334	SEC61B	ARHGAP15-205+
27243	1.75443	2.92397	4.34	1.70767e-05	0.00371011	2.70225	CHMP2A	ARHGAP15-205+
639	1.74746	1.55053	5.63024	2.92524e-08	1.8477e-05	8.52225	PRDM1	ARHGAP15-205+
5479	1.7237	6.82948	5.21213	2.68178e-07	0.000136607	6.45155	PPIB	ARHGAP15-205+
152007	1.68253	1.72308	4.81966	1.8821e-06	0.000606534	4.70602	GLIPR2	ARHGAP15-205+
8743	1.67168	2.88817	4.54067	6.95078e-06	0.0018072	3.50818	TNFSF10	ARHGAP15-205+
23741	1.63789	5.48155	4.36989	1.49694e-05	0.00345534	2.81869	EID1	ARHGAP15-205+
7295	1.63692	2.70213	4.36795	1.50984e-05	0.00345534	2.81354	TXN	ARHGAP15-205+
967	1.60548	1.537	4.67924	3.6626e-06	0.00107104	4.10392	CD63	ARHGAP15-205+
6504	1.5846	3.28785	4.13311	4.16101e-05	0.00746665	1.90624	SLAMF1	ARHGAP15-205+
2625	1.58281	2.90772	4.34128	1.69807e-05	0.00371011	2.70715	GATA3	ARHGAP15-205+
10602	1.57904	1.42457	5.07589	5.35151e-07	0.000241445	5.86154	CDC42EP3	ARHGAP15-205+
965	1.53503	1.14835	4.49552	8.53447e-06	0.00210575	3.33621	CD58	ARHGAP15-205+
2040	1.52296	2.22347	4.14799	3.90763e-05	0.00734588	1.96365	STOM	ARHGAP15-205+
79668	1.51199	3.85914	4.74686	2.66354e-06	0.000824706	4.36431	PARP8	ARHGAP15-205+
1316	1.51156	5.43677	4.65773	4.04995e-06	0.00114201	3.99057	KLF6	ARHGAP15-205+
7431	1.42265	8.45519	4.87195	1.46259e-06	0.000506046	4.92546	VIM	ARHGAP15-205+
54331	1.4068	3.01851	4.20056	3.12505e-05	0.006018	2.1617	GNG2	ARHGAP15-205+
2752	1.40065	0.587596	4.67254	3.77929e-06	0.00108507	4.07435	GLUL	ARHGAP15-205+
2081	1.39046	0.888139	4.84437	1.67112e-06	0.000561461	4.82901	ERN1	ARHGAP15-205+
118429	1.37506	0.777151	4.83755	1.72694e-06	0.000568127	4.79899	ANTXR2	ARHGAP15-205+
6095	1.36165	3.3668	4.37691	1.45116e-05	0.0034202	2.84554	RORA	ARHGAP15-205+
79856	1.34799	4.79999	4.75608	2.54953e-06	0.000805192	4.4039	SNX22	ARHGAP15-205+
83442	1.30885	9.98848	6.09539	2.10661e-09	1.9568e-06	10.9298	SH3BGRL3	ARHGAP15-205+
84525	1.29896	0.306717	4.87231	1.46001e-06	0.000506046	4.94403	HOPX	ARHGAP15-205+
8553	1.2601	0.465561	4.53972	6.98113e-06	0.0018072	3.50296	BHLHE40	ARHGAP15-205+
4299	1.21205	1.42036	4.33513	1.74462e-05	0.00371011	2.68808	AFF1	ARHGAP15-205+
170371	1.20543	-0.279518	5.10873	4.53684e-07	0.000217095	5.97135	C10orf128	ARHGAP15-205+
196549	1.19074	-0.0742519	5.65409	2.56688e-08	1.6889e-05	8.71503	EEF1DP3	ARHGAP15-205+
6277	1.18138	7.85693	4.13679	4.09691e-05	0.00743613	1.92133	S100A6	ARHGAP15-205+
26030	1.17869	-0.0794558	5.01861	7.12263e-07	0.000295983	5.58136	PLEKHG3	ARHGAP15-205+
100131176	1.17185	0.0412088	4.11666	4.45928e-05	0.00782405	1.74485	WDR86-AS1	ARHGAP15-205+
4747	1.16308	-0.180953	4.52456	7.48056e-06	0.00190525	3.35787	NEFL	ARHGAP15-205+
9235	1.00739	10.2174	4.96624	9.22809e-07	0.000355417	5.35605	IL32	ARHGAP15-205+
1236	2.94799	8.2322	-7.51624	2.42781e-13	6.38958e-10	19.2057	CCR7	ARHGAP15-205-
6402	2.09679	8.68363	-5.44252	8.0513e-08	4.54065e-05	7.55761	SELL	ARHGAP15-205-
7294	1.98507	4.33796	-5.2483	2.22651e-07	0.000117196	6.6058	TXK	ARHGAP15-205-
939	1.89287	6.78143	-4.69411	3.41603e-06	0.00101778	4.14644	CD27	ARHGAP15-205-
87	1.76452	1.80397	-5.78501	1.24257e-08	9.34356e-06	9.34426	ACTN1	ARHGAP15-205-
2272	1.72022	1.90508	-4.99641	7.95135e-07	0.000321948	5.50521	FHIT	ARHGAP15-205-
81606	-1.55713	4.993	-4.30456	1.99429e-05	0.00408985	2.5606	LBH	ARHGAP15-205-
3572	1.5479	3.4634	-4.73704	2.79034e-06	0.000847353	4.32909	IL6ST	ARHGAP15-205-
678655	1.49935	5.18584	-4.26321	2.38684e-05	0.00471133	2.40051	CD27-AS1	ARHGAP15-205-
5163	1.49533	1.41952	-5.04114	6.3672e-07	0.000271742	5.71865	PDK1	ARHGAP15-205-
9241	1.43654	0.183531	-7.0217	6.76482e-12	1.52605e-08	16.5693	NOG	ARHGAP15-205-
51176	1.42305	6.52006	-4.09967	4.78866e-05	0.00830964	1.78154	LEF1	ARHGAP15-205-
128553	1.30958	0.785121	-5.80163	1.13215e-08	8.93885e-06	9.48882	TSHZ2	ARHGAP15-205-
113791	1.30803	8.10093	-4.33285	1.76213e-05	0.00371011	2.67667	PIK3IP1	ARHGAP15-205-
126259	1.24614	0.341423	-4.97543	8.81967e-07	0.000348178	5.36986	TMIGD2	ARHGAP15-205-
51735	1.24189	4.0791	-4.11806	4.43309e-05	0.00782405	1.84941	RAPGEF6	ARHGAP15-205-
27284	1.18575	0.678023	-4.18111	3.39527e-05	0.0064596	2.02051	SULT1B1	ARHGAP15-205-
285025	1.1445	0.233561	-5.52215	5.25843e-08	3.19369e-05	8.02111	CCDC141	ARHGAP15-205-
27086	1.12115	4.60986	-4.30779	1.96643e-05	0.00408578	2.57276	FOXP1	ARHGAP15-205-
84830	1.1089	0.501626	-4.20604	3.05265e-05	0.00595116	2.09555	ADTRP	ARHGAP15-205-
7273	1.02523	1.02128	-5.17869	3.18197e-07	0.00015702	6.36431	TTN	ARHGAP15-205-
765	1.02508	0.160438	-4.63529	4.49577e-06	0.00124549	3.81481	CA6	ARHGAP15-205-
Note: the differential expression genes list between ARHGAP15-205+ population and ARHGAP15-205- population
